# ToxiVerse: A Public Platform for Chemical Toxicity Data Sharing and Customizable Predictive Modeling

**DOI:** 10.64898/2026.02.26.708255

**Authors:** Prasannavenkatesh Durai, Daniel P. Russo, Yitao Shen, Tong Wang, Elena Chung, Lang Li, Hao Zhu

## Abstract

Chemical toxicity assessment is critical for drug development and environmental safety. Computational models have emerged as a promising alternative to animal testing and now play a significant role in efficiently evaluating new chemicals. To address the urgent need for providing user-friendly machine learning tools in computational toxicology, we developed ToxiVerse, a public web-based platform. It provides curated toxicity datasets, automatic chemical bioprofiling, and a predictive modeling interface designed for researchers who lack programming expertise. The platform comprises three integrated modules: (i) the Bioprofiler module, which provides chemical descriptors by combining chemical-bioactivity data from PubChem assay with a machine learning-based data gap-filling procedure; (ii) the Database module, which hosts around 50,000 curated unique chemicals covering diverse toxicity endpoints; and (iii) the Cheminformatics module, which allows users to upload their own datasets, use datasets from ToxiVerse, or retrieve existing data from PubChem; perform chemical curation; and automatically generate Quantitative Structure-Activity Relationship (QSAR) models to predict chemicals of interest. ToxiVerse enables researchers to carry out bioprofiling, access curated toxicity datasets, and evaluate chemical toxicity through machine learning-based modeling and prediction. The platform is supported by sample files and a detailed tutorial, and it is freely accessible at www.toxiverse.com.

**GRAPHICAL ABSTRACT:** 
