## Supplementary File S1 for "ToxiVerse: A Public Platform for Chemical Toxicity Data Sharing and Customizable Predictive Modeling"

CID	SMILES	Activity_Binary
5035	O=C(c1ccc(OCCN2CCCCC2)cc1)c1c(-c2ccc(O)cc2)sc2cc(O)ccc12	1
154256	Cc1c(-c2ccc(O)cc2)n(Cc2ccc(OCCN3CCCCCC3)cc2)c2ccc(O)cc12	1
104741	CC12CCC3c4ccc(O)cc4CC(CCCCCCCCCS(=O)CCCC(F)(F)C(F)(F)F)C3C1CCC2O	1
91754	CC(C)(C)c1ccc(CSc2cnn(C(C)(C)C)c(=O)c2Cl)cc1	1
449459	CC/C(=C(/c1ccc(O)cc1)c1ccc(OCCN(C)C)cc1)c1ccccc1	1
457193	Cc1c2oc3c(C)ccc(C(=O)NC4C(=O)NC(C(C)C)C(=O)N5CCCC5C(=O)N(C)CC(=O)N(C)C(C(C)C)C(=O)OC4C)c3nc-2c(C(=O)NC2C(=O)NC(C(C)C)C(=O)N3CCCC3C(=O)N(C)CC(=O)N(C)C(C(C)C)C(=O)OC2C)c(N)c1=O	1
6758	C=C(C)C1Cc2c(ccc3c2OC2COc4cc(OC)c(OC)cc4C2C3=O)O1	1
26041	[O-][n+]1ccccc1S	1
86354	CCc1nn(C)c(C(=O)NCc2ccc(C(C)(C)C)cc2)c1Cl	1
5455	CN(C)C(=S)SSC(=S)N(C)C	1
235227	CC/N=c1\cc2oc3cc(NCC)c(C)cc3c(-c3ccccc3C(=O)OCC)c-2cc1C	1
9577124	CCC1(O)C(=O)OCc2c1cc1n(c2=O)Cc2c-1nc1ccccc1c2/C=N/OC(C)(C)C	1
3068143	CCC1CN2CCc3cc(OC)c(OC)cc3C2CC1CC1NCCc2cc(OC)c(OC)cc21	1
16682746	CCCC[Sn](CCCC)(CCCC)O[Sn](CCCC)(CCCC)CCCC	1
11969781	COc1cccc2c1C(=O)c1c(O)c3c(c(O)c1C2=O)CC(O)(C(=O)CO)CC3OC1CC(N2CCOC(OC)C2)C(O)C(C)O1	1
2734227	CCCCCCCCCCCCn1cc[n+](C)c1	1
75444	CC/N=C1/C=CC(=C(c2ccc(N(CC)CC)cc2)c2ccc(N(CC)CC)cc2)c2ccccc21	1
102724	Oc1ccc(C2(c3ccc(O)cc3)CC3CC2C2CCCC32)cc1	1
60196435	COc1cc(C=O)cc2c1C(COC(N)=O)C1(OC(C)=O)ON2CC2C1N2C(C)=O	1
26710	CN(C)C(=S)S	1
16682834	CCCC[Sn](CCCC)(CCCC)OC(=O)c1ccccc1	1
5284613	CC1OC(OC2C=C3CCC4C(CCC5(C)C(c6ccc(=O)oc6)CCC45O)C3(C)CC2)C(O)C(O)C1O	1
387447	CC(C)CC(NC(=O)C(Cc1ccccc1)NC(=O)c1cnccn1)B(O)O	1
11556711	CC(C)CC(NC(=O)C(CCc1ccccc1)NC(=O)CN1CCOCC1)C(=O)NC(Cc1ccccc1)C(=O)NC(CC(C)C)C(=O)C1(C)CO1	1
16211385	CCN1/C(=C/C=C/c2sc3ccccc3[n+]2CC)Sc2ccccc21	1
177	CC=O	1
5709754	CCN1/C(=C/C=C/c2ccc3ccccc3[n+]2CC)C=Cc2ccccc21	1
4477	O=C(Nc1ccc([N+](=O)[O-])cc1Cl)c1cc(Cl)ccc1O	1
2724385	CC1OC(OC2C(O)CC(OC3C(O)CC(OC4CCC5(C)C(CCC6C5CC(O)C5(C)C(C7=CC(=O)OC7)CCC65O)C4)OC3C)OC2C)CC(O)C1O	1
15096	CCCC[Sn](Cl)(CCCC)CCCC	1
12040509	CCCCCCCCCCn1cc[n+](C)c1	1
135565635	CC(C)n1nc(-c2cc3cc(O)ccc3[nH]2)c2c(N)ncnc21	1
183559	N#Cc1c(-c2ccc(Cl)cc2)[nH]c(C(F)(F)F)c1Br	1
8269	CC(=O)Oc1ccc(C2(c3ccc(OC(C)=O)cc3)C(=O)Nc3ccccc32)cc1	1
31315	O=C1Nc2ccccc2C1(c1ccc(O)cc1)c1ccc(O)cc1	1
6197	CC1CC(C)C(=O)C(C(O)CC2CC(=O)NC(=O)C2)C1	1
2724411	CN(C)c1ccc(C(=C2C=CC(=[N+](C)C)C=C2)c2ccccc2)cc1	1
9910986	CN1CCC(c2c(O)cc(O)c3c(=O)cc(-c4ccccc4Cl)oc23)C(O)C1	1
7347	CN(C)C(=S)SC(=S)N(C)C	1
9786	F[Sn](c1ccccc1)(c1ccccc1)c1ccccc1	1
19658	On1ccccc1=S	1
3015167	CCCCCCCC[P+](CCCCCCCC)(CCCCCCCC)CCCCCCCC	1
70671	c1ccc(C[P+](c2ccccc2)(c2ccccc2)c2ccccc2)cc1	1
2603	N#CC(C#N)=NNc1cccc(Cl)c1	1
16683072	C=CC(=O)O[Sn](CCCC)(CCCC)CCCC	1
108143	CC1(C)CCC(C)(C)c2cc(NC(=O)c3ccc(C(=O)O)cc3)ccc21	1
2734229	CCCCCCCCCCCCCCn1cc[n+](C)c1	1
2733525	CC/C(=C(/c1ccccc1)c1ccc(OCCN(C)C)cc1)c1ccccc1	1
71821	Cc1nc2ccccc2n1Cc1ccc(Cl)cc1	1
17701	CC[Sn](Br)(CC)CC	1
62379	CCCCCCCCCCCCCC[n+]1ccccc1	1
16211009	CCCCCCCC[N+](C)(CCCCCCCC)CCCCCCCC	1
15625	Clc1cc2c(cc1Cl)Oc1cc(Cl)c(Cl)cc1O2	1
5289501	C/C(=C/c1ccc(C(=O)O)cc1)c1ccc2c(c1)C(C)(C)CCC2(C)C	1
444795	CC1=C(/C=C/C(C)=C/C=C/C(C)=C/C(=O)O)C(C)(C)CCC1	1
2391	CC(=O)Oc1ccc(C(c2ccc(OC(C)=O)cc2)c2ccccn2)cc1	1
8400	O=C(c1ccccc1)C(O)c1ccccc1	1
2734117	CCCCCCCC[N+](CCCCCCCC)(CCCCCCCC)CCCCCCCC	1
2800	CCN(CC)CCOc1ccc(/C(=C(\Cl)c2ccccc2)c2ccccc2)cc1	1
11057	CN(C)c1ccc(C(=C2C=CC(=[N+](C)C)C=C2)c2ccc(N(C)C)cc2)cc1	1
5364713	CCCCCCCC/C=C/CCCCCCCCOCCO	1
24773	CCCCCCCCCc1ccc(OCCOCCO)cc1	1
9935274	Cc1nccn1-c1ccc(Sc2cccc(C3(C(N)=O)CCOCC3)c2)cc1	1
9889168	CCCCCCCCCCCCCC[P+](CCCC)(CCCC)CCCC	1
3005572	CN(C)CCOc1ccc(/C(=C(/CCCl)c2ccccc2)c2ccccc2)cc1	1
60164	COc1ccc(-c2ccc3cc(C(=O)O)ccc3c2)cc1C12CC3CC(CC(C3)C1)C2	1
60699	CCC1(O)C(=O)OCc2c1cc1n(c2=O)Cc2cc3c(CN(C)C)c(O)ccc3nc2-1	1
135430323	CC1=CC(=O)c2c(O)c3c4c5c(cc(O)c1c25)C(C)(C)C(O)=C4C(=O)C=C3O	1
6084	COc1ccc(Cc2nccc3cc(OC)c(OC)cc23)cc1OC	1
16218822	CCCCCCCCCCCCCC[P+](CCCCCC)(CCCCCC)CCCCCC	1
53249535	C/C=C/C(=O)Oc1c(CCCCCC(C)C)cc([N+](=O)[O-])cc1[N+](=O)[O-]	1
18506491	CCCCCCCCCCCCCCCCn1cc[n+](C)c1	1
5978	CCC1(O)CC2CN(CCc3c([nH]c4ccccc34)C(C(=O)OC)(c3cc4c(cc3OC)N(C=O)C3C(O)(C(=O)OC)C(OC(C)=O)C5(CC)C=CCN6CCC43C65)C2)C1	1
1674	Cc1ccc2cc3c(ccc4ccccc43)c3c2c1CC3	1
5311	O=C(CCCCCCC(=O)Nc1ccccc1)NO	1
67277	O=C(Nc1cccc([N+](=O)[O-])c1)c1cc2ccccc2cc1O	1
14385	O=C(Nc1ccc(Cl)c(Cl)c1)c1cc(Cl)cc(Cl)c1O	1
20906	O=C(Nc1cccc(C(F)(F)F)c1)c1cc(Br)cc(Br)c1O	1
656641	CCCCCCCCCCCCOCCOCCOCCOCCOCCOCCOCCOCCOCCO	1
2775940	CCCCCCCCCCn1cc[n+](CCCCCCCCCC)c1C	1
11289	COc1ccc(C(Cl)=C(c2ccc(OC)cc2)c2ccc(OC)cc2)cc1	1
1318	c1cnc2c(c1)ccc1cccnc12	1
5746	COC12C(COC(N)=O)C3=C(C(=O)C(C)=C(N)C3=O)N1CC1NC12	1
12184591	O=S(=O)(NS(=O)(=O)C(F)(F)F)C(F)(F)F	1
8540	O=[N+]([O-])c1cc(C2CCCCC2)c(O)c([N+](=O)[O-])c1	1
5702159	CCOc1ccc(Cc2nccc3cc(OCC)c(OCC)cc23)cc1OCC	1
15927	CC[n+]1ccccc1	1
213032	CC1(c2ccc(Oc3ccccc3)cc2)OC(=O)N(Nc2ccccc2)C1=O	1
53316406	CCOP(=O)(O)OCC	1
2734223	CCCCCCCCn1cc[n+](C)c1	1
11219835	O=C(O)c1cccc(-c2noc(-c3ccccc3F)n2)c1	1
17201	Nc1ccc(Oc2cccc(Oc3ccc(N)cc3)c2)cc1	1
9158	c1ccc2cc3c(cc2c1)-c1cccc2cccc-3c12	1
9164	c1ccc2cc3c4ccccc4c4ccccc4c3cc2c1	1
65399	Cn1nc(N)c2cn(C3OC(CO)C(O)C3O)c3ncnc1c23	1
71750	Nc1ccc2c(c1)CN1C(=O)c3ccccc3C1=N2	1
10455790	O=C(NC1N=C(c2ccccc2F)c2cccc3c2N(CC3)C1=O)c1cc2ccccc2[nH]1	1
39424	Cn1c(-c2ccccc2)cc(-c2ccccc2)[n+]1C	1
12456	COc1ccc2cc3[n+](cc2c1OC)CCc1cc2c(cc1-3)OCO2	1
14868	O=C(Nc1ccc(Br)cc1)c1cc(Br)cc(Br)c1O	1
8816	CCCCCCCCCCCCCCCC[n+]1ccccc1	1
3598	Oc1c(Cl)cc(Cl)c(Cl)c1Cc1c(O)c(Cl)cc(Cl)c1Cl	1
3034285	CO/C=C(\C(=O)OC)c1ccccc1Oc1cc(Oc2ccccc2C#N)ncn1	1
3352	N#Cc1nn(-c2c(Cl)cc(C(F)(F)F)cc2Cl)c(N)c1S(=O)C(F)(F)F	1
13816	Cc1cc(-c2ccc(/N=N/c3cc(S(=O)(=O)O)c4ccccc4c3N)c(C)c2)ccc1/N=N/c1cc(S(=O)(=O)O)c2ccccc2c1N	1
86173	CC1COC(Cn2cncn2)(c2ccc(Oc3ccc(Cl)cc3)cc2Cl)O1	1
2734237	CCCCCCn1cc[n+](C)c1	1
6918543	C=CCNc1nc(NCC=C)nc(N2CCN(C(c3ccc(F)cc3)c3ccc(F)cc3)CC2)n1	1
65340	NCCc1ccc(O)c(O)c1	1
13266	NC(N)=N/C(N)=N/CCc1ccccc1	1
7547	O=C(Nc1ccc(Cl)cc1)Nc1ccc(Cl)c(Cl)c1	1
6708701	CC12C(=O)OC(=O)C1(C)C1CCC2O1	1
8152	CCCCCCCCCCCC[N+](C)(C)C	1
61080	O=C(O)CC(O)(CC(=O)O)C(=O)O	1
5590	CC(C)(C)CC(C)(C)c1ccc(OCCO)cc1	1
2406	Oc1c(Cl)cc(Cl)cc1Sc1cc(Cl)cc(Cl)c1O	1
55283	CCC(C)n1ncn(-c2ccc(N3CCN(c4ccc(OCC5COC(Cn6cncn6)(c6ccc(Cl)cc6Cl)O5)cc4)CC3)cc2)c1=O	1
135400471	O=C(N/N=C/c1ccccc1O)c1ccncc1	1
71208	Cc1ccc(O)c2ncccc12	1
154914	COc1cccc2c1cc([N+](=O)[O-])c1c(C(=O)O)cc3c(c12)OCO3	1
54911	CCc1nn(CCCN2CCN(c3cccc(Cl)c3)CC2)c(=O)n1CCOc1ccccc1	1
23705	CCCCCCCCCCCC[N+](C)(C)Cc1ccccc1	1
9719	O=C(Nc1ccc(Cl)cc1)Nc1ccc(Cl)c(C(F)(F)F)c1	1
4936	C#CCOS(=O)OC1CCCCC1Oc1ccc(C(C)(C)C)cc1	1
2817	Oc1ccc(Cl)c2cccnc12	1
175533	CCCCCCC[N+](CC)(CC)CCCCc1ccc(Cl)cc1	1
62097	CCCCNC(=O)OCC#CI	1
5282229	CC(C)=CCC/C(C)=C/CC/C(C)=C/C(=O)OCC(=O)C1(O)CCC2C3CCC4=CC(=O)C=CC4(C)C3C(O)CC21C	1
24944555	CCCCCCCCCCCCCCCCCCn1cc[n+](C)c1	1
62738	Cc1ccc(S(=O)(=O)C(I)I)cc1	1
74989	O=C1C(=O)c2ccccc2C(O)=C1C1CCC(c2ccc(Cl)cc2)CC1	1
17110	CCCCCCCCCCCCN=C(N)N	1
6167	COc1cc2c(c(OC)c1OC)-c1ccc(OC)c(=O)cc1C(NC(C)=O)CC2	1
24405	CC(C)=CCNc1ncnc2c1ncn2C1OC(CO)C(O)C1O	1
6436079	CC1=C(/C=C/C(C)=C/C=C/C(C)=C/C=O)C(C)(C)CCC1	1
91771	O=c1c(C2CC(c3ccc(-c4ccc(Br)cc4)cc3)Cc3ccccc32)c(O)sc2ccccc12	1
7255	Cc1ccc(N)cc1Cl	1
43032	Cc1ncc2n1-c1ccc(Cl)cc1C(c1ccccc1F)=NC2	1
147912	CCC(C(C)O)n1ncn(-c2ccc(N3CCN(c4ccc(OCC5COC(Cn6cncn6)(c6ccc(F)cc6F)C5)cc4)CC3)cc2)c1=O	1
6433339	CC[N+](CC)(CC)CCOc1ccc(/C=C/c2ccccc2)cc1	1
10113978	Cc1ccc(Nc2nccc(N(C)c3ccc4c(C)n(C)nc4c3)n2)cc1S(N)(=O)=O	1
47936	C=CC1(C)CC(=O)C2(O)C(C)(O1)C(OC(C)=O)C(O)C1C(C)(C)CCC(O)C12C	1
65620	Cc1ccc2c(Br)cc(Br)c(O)c2n1	1
74990	CCc1c2c(nc3ccc(OC(=O)N4CCC(N5CCCCC5)CC4)cc13)-c1cc3c(c(=O)n1C2)COC(=O)C3(O)CC	1
34665	Nc1nc(CC(=O)O)cs1	1
71764	COc1cc2nc(N(C)CCCNC(=O)C3CCCO3)nc(N)c2cc1OC	1
8607	O=C1c2ccccc2C(=O)N1SC(Cl)(Cl)Cl	1
2753	CN(C(=O)CCCOc1ccc2[nH]c(=O)ccc2c1)C1CCCCC1	1
24809526	Fc1ccccc1C(F)COC1CCC(Nc2ncnc3[nH]ncc23)CC1	1
10041070	C=CCC1(O)CCC2C3CCC4=CC(=O)CCC4=C3C=CC21C	1
3019305	Nc1nc2ccccc2n1Cc1ccc(F)cc1	1
7768	O=C1CCCCCN1	1
104610	CCOC(=O)N1CCC(n2c(=O)[nH]c3cc(Cl)ccc32)CC1	1
8478	CC(C)(C)CC(C)(C)c1ccc(OCCOCC[N+](C)(C)Cc2ccccc2)cc1	1
10943	Clc1cccc(Cl)c1	1
119175	Cc1nnc2n1-c1sc(CCc3ccc(CC(C)C)cc3)cc1C(c1ccccc1Cl)=NC2C	1
2336	c1ccc2c(c1)cc1ccc3cccc4ccc2c1c34	1
62960	NC1C2CN(c3nc4c(cc3F)c(=O)c(C(=O)O)cn4-c3ccc(F)cc3F)CC12	1
12902	CC(C)(C)c1cc(C(C)(C)C)c(O)c(C(C)(C)C)c1	1
5265	O=C(CCCN1CCC2(CC1)C(=O)NCN2c1ccccc1)c1ccc(F)cc1	1
460612	NC(Cc1ccc(N(CCCl)CCCl)cc1)C(=O)O	1
68186	O=C1NCN(c2ccccc2)C12CCN(CCCOc1ccc(F)cc1)CC2	1
46780884	COc1cc(Nc2c(C#N)cnc3cc(OCCCN4CCN(C)CC4)c(OC)cc23)c(Cl)cc1Cl	1
2722	Oc1c(Cl)cc(Cl)c2cccnc12	1
3062316	Cc1nc(Nc2ncc(C(=O)Nc3c(C)cccc3Cl)s2)cc(N2CCN(CCO)CC2)n1	1
68604	Cc1nc2n(c(=O)c1CCN1CCC(C(=O)c3ccc(F)cc3)CC1)CCS2	1
7699	CCCCNc1ccc(C(=O)OCCOCCOCCOCCOCCOCCOCCOCCOCCOC)cc1	1
68589	Clc1ccc(COC(Cn2ccnc2)c2ccc(Cl)cc2Cl)cc1	1
8813	N=C(N)c1ccc(OCCCCCOc2ccc(C(=N)N)cc2)cc1	1
34313	Cc1oc(C)c(C(=O)Nc2ccccc2)c1C	1
15981450	Cc1cc2c(cc1C(F)(F)F)N(C(=O)Nc1ccc(Oc3cccnc3C)nc1)CC2	1
13961743	COc1ccc2sc(C(=O)Nc3nnn[nH]3)c(OC(C)C)c2c1	1
2788	Oc1c(I)cc(Cl)c2cccnc12	1
14250	CCCCCCCCCCCCCC[N+](C)(C)C	1
992	Oc1c(Cl)c(Cl)c(Cl)c(Cl)c1Cl	1
27465	Nc1cc(Cl)c(-c2cc(Cl)c(N)cc2Cl)cc1Cl	1
11852	Oc1c(Br)c(Br)c(Br)c(Br)c1Br	1
31280	CCCCCCCCCCCCCCCC[N+](C)(C)CC	1
130990	CCCCCCCCCCCCCCCCCCNC(=O)OC1CCN(C(=O)OCC(COC(=O)N(Cc2cccc[n+]2CC)C(=O)c2ccccc2OC)OC)CC1	1
21013	Oc1cc(Cl)c(Cl)c(Cl)c1Cl	1
71622	CCCc1ccc(OCC(=O)N2CCN(C(=O)COc3ccc(CCC)cc3OC)CC2)c(OC)c1	1
4659569	Cc1ccc(C(=O)c2cc(O)c(O)c([N+](=O)[O-])c2)cc1	1
92140	CCCC(=O)OCC(OC(=O)CCC)C(OC(=O)CCC)C(Cn1c2nc(=O)[nH]c(=O)c-2nc2cc(C)c(C)cc21)OC(=O)CCC	1
42574	Cc1cc(C(C#N)c2ccc(Cl)cc2)c(Cl)cc1NC(=O)c1cc(I)cc(I)c1O	1
406563	CNC(=O)c1cc(Oc2ccc(NC(=O)Nc3ccc(Cl)c(C(F)(F)F)c3)cc2)ccn1	1
443375	CN1C(=O)C(NC(=O)c2cc3ccccc3[nH]2)N=C(c2ccccc2)c2ccccc21	1
7594	N/C(=N\c1ccccc1)Nc1ccccc1	1
5284373	C/C=C/CC(C)C(O)C1C(=O)NC(CC)C(=O)N(C)CC(=O)N(C)C(CC(C)C)C(=O)NC(C(C)C)C(=O)N(C)C(CC(C)C)C(=O)NC(C)C(=O)NC(C)C(=O)N(C)C(CC(C)C)C(=O)N(C)C(CC(C)C)C(=O)N(C)C(C(C)C)C(=O)N1C	1
10201497	COc1ccc(C(=O)Nc2nc3ccccc3c(NCc3ccccc3)c2C#N)cc1	1
6001	Cc1c2ccccc2c(C)c2c1ccc1ccccc12	1
11254899	CCCC[n+]1ccc(C)cc1	1
24466	Cc1nc(N)nc(N)c1-c1ccc(Cl)c(Cl)c1	1
3307	CCc1cc2c(s1)-n1c(C)nnc1CN=C2c1ccccc1Cl	1
8305	O=S(=O)(c1ccc(Cl)cc1)c1cc(Cl)c(Cl)cc1Cl	1
2754	O=C1CCc2cc(OCCCCc3nnnn3C3CCCCC3)ccc2N1	1
17693	O=C(Nc1ccc(Cl)c(Cl)c1)C1CC1	1
27812	C#CC1(O)CCC2C3CCC4=CC(=O)CCC4=C3C=CC21CC	1
8154	CCCCCCCCCCCCCCCC[N+](C)(C)C	1
6237	CCc1oc2ccccc2c1C(=O)c1cc(I)c(O)c(I)c1	1
76302	Oc1ccc(C(c2ccc(O)cc2)C(Cl)(Cl)Cl)cc1	1
3728	Oc1c(I)cc(I)c2cccnc12	1
2333	CCc1oc2ccccc2c1C(=O)c1cc(Br)c(O)c(Br)c1	1
86138	N#CC(CCc1ccc(Cl)cc1)(Cn1cncn1)c1ccccc1	1
161803	O=C(COc1ccc(Cl)cc1)N1CCN(Cc2ccc3c(c2)OCO3)CC1	1
3016	CN1C(=O)CN=C(c2ccccc2)c2cc(Cl)ccc21	1
71693	c1ccc(OCc2ccc(CCCN3CCOCC3)cc2)cc1	1
11957725	c1cc(CN2CCCCC2)cc(OCCCNc2nc3ccccc3s2)c1	1
151194	Clc1ccc(Nc2nnc(Cc3ccncc3)c3ccccc23)cc1	1
13636	Oc1c(Cl)c(Cl)cc(Cl)c1Cl	1
2734172	CCCCCC[n+]1ccccc1	1
5282215	O=C(CCC1CCN(Cc2ccccc2)CC1)c1ccc2c(c1)NCCCC2	1
3003141	N#C/C(=C1\SCC(c2ccc(Cl)cc2Cl)S1)n1ccnc1	1
2247	COc1ccc(CCN2CCC(Nc3nc4ccccc4n3Cc3ccc(F)cc3)CC2)cc1	1
7329	Oc1ccc(Cl)cc1Sc1cc(Cl)ccc1O	1
3397	CC(C)C(=O)Nc1ccc([N+](=O)[O-])c(C(F)(F)F)c1	1
91649	CC(C)(O)C(=O)Nc1ccc([N+](=O)[O-])c(C(F)(F)F)c1	1
14425	CCCCCCCCCCCCOC(=O)c1cc(O)c(O)c(O)c1	1
9862076	Cc1ccc(-c2c(Cl)nc(C#N)n2S(=O)(=O)N(C)C)cc1	1
11859	Oc1cc(Cl)c(Cl)c(Cl)c1	1
10868	C(=NC1CCCCC1)=NC1CCCCC1	1
14178379	O=S(=O)(c1ccc(OCc2ccccc2)cc1)c1ccccc1O	1
3884	CC(C)=CCC1=C(O)c2ccccc2C(=O)C1=O	1
206044	COc1ccc(OC(=O)N(CC(=O)O)Cc2ccc(OCCc3nc(-c4ccccc4)oc3C)cc2)cc1	1
163751	O=S(=O)(c1cccc2cnccc12)N1CCCNCC1	1
60961	Nc1ncnc2c1ncn2C1OC(CO)C(O)C1O	1
17931	CN1C(=S)CN=C(c2ccccc2)c2cc(Cl)ccc21	1
2468	CCCC/N=C(\N)N=C(N)N	1
3712	OCc1c[nH]c2ccccc12	1
68385	COc1cc(C(=O)NCc2ccc(OCCN(C)C)cc2)cc(OC)c1OC	1
108005	O=[Cr](=O)(O)O[Cr](=O)(=O)O	1
75018	COc1cc2c(cc1OC)C(=O)CC2	1
10068207	Cc1oc2c(NC(=O)c3c(Cl)cccc3Cl)cccc2c1C(C)(C)O	1
4257	O=C1NC2CCCCN2C12CCN(CCCN1c3ccccc3CCc3ccc(Cl)cc31)CC2	1
70882	CCc1cc2cc(OC)c(OC)cc2c(Cc2ccccc2)n1	1
108938	Cc1cc(-c2ccc(N)c(C)c2)ccc1N	1
100524	COP(=S)(NC(C)C)Oc1ccc(C)cc1[N+](=O)[O-]	1
5388977	CCC(COC(=O)c1cc(OC)c(OC)c(OC)c1)(c1ccccc1)N(C)C	1
9949821	CC(C)c1nnc2ccc(-c3ocnc3-c3cc(F)ccc3F)cn12	1
2769	COc1cc(N)c(Cl)cc1C(=O)NC1CCN(CCCOc2ccc(F)cc2)CC1OC	1
357904	COC(=O)C1=C(C)NC(C)=C(C(=O)OCCCN2CCC(c3ccccc3)(c3ccccc3)CC2)C1c1cccc([N+](=O)[O-])c1	1
5480	CCOC(=O)c1c(N)sc2c1CCN(Cc1ccccc1)C2	1
19402	O=C1c2ccccc2C(=O)C1C(=O)C(c1ccccc1)c1ccc(Cl)cc1	1
3151	O=c1[nH]c2ccccc2n1CCCN1CCC(n2c(=O)[nH]c3cc(Cl)ccc32)CC1	1
91708	O=C(NC(=O)c1c(F)cccc1F)Nc1cc(Cl)c(Oc2ncc(C(F)(F)F)cc2Cl)c(Cl)c1	1
65948	CC1=C(C(=O)OC(C)C)C(c2cccc([N+](=O)[O-])c2)C(C(=O)OC2CN(C(c3ccccc3)c3ccccc3)C2)=C(N)N1	1
85025	c1ccc(C[n+]2cccc3ccccc32)cc1	1
86398	N#Cc1c[nH]cc1-c1cccc2c1OC(F)(F)O2	1
59757	COc1ccc(-n2nc(CCC(=O)N(C)O)cc2-c2ccc(Cl)cc2)cc1	1
12898	Cc1ccc(N(SC(F)(Cl)Cl)S(=O)(=O)N(C)C)cc1	1
14842	Cc1cc(OCCOCC[N+](C)(C)Cc2ccccc2)ccc1C(C)(C)CC(C)(C)C	1
4493	CC1(C)NC(=O)N(c2ccc([N+](=O)[O-])c(C(F)(F)F)c2)C1=O	1
3037	Oc1ccc(Cl)cc1Cc1cc(Cl)ccc1O	1
5284439	C1CCC(C(CC2CCCCN2)C2CCCCC2)CC1	1
4931	CC(C)N(C(=O)CCl)c1ccccc1	1
11626384	OC(CNCC(O)C1CCc2cc(F)ccc2O1)C1CCc2cc(F)ccc2O1	1
73675	C[Si](Cn1cncn1)(c1ccc(F)cc1)c1ccc(F)cc1	1
60196408	CCN(Cc1cccnc1)C(=O)c1cccc(Cl)c1C1(C)C(=O)N(Cc2ccc(OC)cc2OC)c2ccc(Cl)cc21	1
20113	CC(C)(c1cc(Br)c(OCCO)c(Br)c1)c1cc(Br)c(OCCO)c(Br)c1	1
51605	CCOC(=O)NCCOc1ccc(Oc2ccccc2)cc1	1
67274	COc1ccccc1NC(=O)c1cc2ccccc2cc1O	1
62829	C=CCC1=C(C)C(OC(=O)C2C(C=C(C)C)C2(C)C)CC1=O	1
2723853	CNC(=S)NN	1
11723708	CC(C)c1cccc(C(C)C)c1N1C(=O)c2ccc(O)cc2C1=O	1
2374	CC(C)(C)c1cc(O)c(C(C)(C)C)cc1O	1
9865233	CC(C)(O)c1cnn2c(-c3ccc(F)c(-c4c(F)cccc4C#N)c3)cnc2n1	1
7005	Oc1cccc2ccccc12	1
6433119	O=C(NCC1CN(c2ccc(N3CCOCC3=O)cc2)C(=O)O1)c1ccc(Cl)s1	1
5074	Cc1nc2sccn2c(=O)c1CCN1CCC(=C(c2ccc(F)cc2)c2ccc(F)cc2)CC1	1
5591	Cc1c(C)c2c(c(C)c1O)CCC(C)(COc1ccc(CC3SC(=O)NC3=O)cc1)O2	1
192197	CCC(c1ccc(O)cc1)C(CC)c1ccc(O)cc1	1
150762	COC(=O)C1=C(C)NC(C)=C(C(=O)OCCN2CCN(C(c3ccccc3)c3ccccc3)CC2)C1c1cccc([N+](=O)[O-])c1	1
5311217	CCOC(=O)C1=C(C)NC(C)=C(C(=O)OCC)C1c1ccccc1/C=C/C(=O)OC(C)(C)C	1
214348	O=C(O)c1ccc(-n2nc(-c3ccccc3O)nc2-c2ccccc2O)cc1	1
55245	CC#CC1(O)CCC2C3CCC4=CC(=O)CCC4=C3C(c3ccc(N(C)C)cc3)CC21C	1
35375	O=C(OCCOCCO)c1ccccc1Nc1cccc(C(F)(F)F)c1	1
3957	CCOC(=O)N1CCC(=C2c3ccc(Cl)cc3CCc3cccnc32)CC1	1
28417	C#CC1(O)CCC2C3CCC4=Cc5oncc5CC4(C)C3CCC21C	1
5702162	CC(NCCC(c1ccccc1)c1ccccc1)c1ccccc1	1
32872	CCOP(=S)(NC(C)C)Oc1ccccc1C(=O)OC(C)C	1
7264	Cc1ccc(O)c(N)c1	1
3168	O=C(CCCN1CC=C(n2c(=O)[nH]c3ccccc32)CC1)c1ccc(F)cc1	1
60662	COCC(=O)OC1(CCN(C)CCCc2nc3ccccc3[nH]2)CCc2cc(F)ccc2C1C(C)C	1
91673	CCC1COC(Cn2cncn2)(c2ccc(Cl)cc2Cl)O1	1
71777	O=C(NC(=O)c1c(F)cccc1F)Nc1cc(Cl)c(OC(F)(F)C(F)C(F)(F)F)cc1Cl	1
11860	Nc1cc(Cl)c(N)c(Cl)c1	1
5723	COc1cc(-c2ccc(=O)[nH]n2)ccc1OC(F)F	1
16362	O=c1[nH]c2ccccc2n1C1CCN(CCCC(c2ccc(F)cc2)c2ccc(F)cc2)CC1	1
31202	CCCCCCCCCCCCCCCC[N+](C)(C)Cc1ccccc1	1
64139	O=C1Nc2ccc(Cl)cc2C(C#CC2CC2)(C(F)(F)F)O1	1
4847	Cc1nc2ccccn2c(=O)c1CCN1CCC(C(=O)c2ccc(F)cc2)CC1	1
169870	CCCCCC(=O)OC1(C(C)=O)CCC2C3CCC4=CC(=O)CCC4(C)C3CCC21C	1
20054967	CCCCC/C=C/C/C=C/CCCCCCCC(=O)NC(C)c1ccccc1	1
11159021	O=C(NCc1ncc(C(F)(F)F)cc1Cl)c1c(Cl)cccc1Cl	1
7452	O=[N+]([O-])c1cccc([N+](=O)[O-])c1	1
3552	O=C(O)c1ccc(S(=O)(=O)N(Cl)Cl)cc1	1
6625	O=S(=O)(c1ccc(Cl)cc1)c1ccc(Cl)cc1	1
2793	NC(=O)C1(N2CCCCC2)CCN(CCCN2c3ccccc3CCc3ccc(Cl)cc32)CC1	1
3686	COC1=C(OC)C(=O)C(CCCCCCCCCCO)=C(C)C1=O	1
5073	Cc1nc2n(c(=O)c1CCN1CCC(c3noc4cc(F)ccc34)CC1)CCCC2	1
85335	CCCCOC(=O)CCS	1
3386	CNCCC(Oc1ccc(C(F)(F)F)cc1)c1ccccc1	1
65057	O=c1c(-c2ccccc2)c1-c1ccccc1	1
156418	CC(NCCCc1cccc(C(F)(F)F)c1)c1cccc2ccccc12	1
7430	Nc1c(Cl)cc([N+](=O)[O-])cc1Cl	1
180494	Cc1[nH]cnc1CC1CCc2c(C)c3ccccc3n2C1=O	1
107720	COC(=O)N(C(=O)N1COC2(C(=O)OC)Cc3cc(Cl)ccc3C2=N1)c1ccc(OC(F)(F)F)cc1	1
6010	CC12CCC(=O)C=C1CCC1C2CCC2(C)C1CCC2(C)O	1
91766	O=C(NC(=O)c1c(F)cccc1F)Nc1ccc(Oc2ccc(C(F)(F)F)cc2Cl)cc1F	1
9831581	CCOc1ccc2[nH]cc(C(=O)NCc3ccccc3)c(=O)c2n1	1
5371728	CCCCCCCC/C=C/CCCCCCCC(=O)N(CCO)CCO	1
5770	COC(=O)C1C2CC3c4[nH]c5cc(OC)ccc5c4CCN3CC2CC(OC(=O)c2cc(OC)c(OC)c(OC)c2)C1OC	1
4993	CCc1nc(N)nc(N)c1-c1ccc(Cl)cc1	1
16560	C=C(C)C(=O)Nc1ccc(Cl)c(Cl)c1	1
7543	Nc1ccc(Cc2ccc(N)c(Cl)c2)cc1Cl	1
15531	N#Cc1cc(Br)c(O)c(Br)c1	1
14720269	COCCCOc1ccnc(CS(=O)c2nc3ccccc3[nH]2)c1C	1
37175	C=CCOC(Cn1ccnc1)c1ccc(Cl)cc1Cl	1
80277	FC(F)C(F)(F)OCC(Cn1cncn1)c1ccc(Cl)cc1Cl	1
448537	CC/C(=C(/CC)c1ccc(O)cc1)c1ccc(O)cc1	1
6028	Oc1c(Cl)cc(Cl)c(Cl)c1Cl	1
15533	CCCCCCCC(=O)Oc1c(Br)cc(C#N)cc1Br	1
53316396	NC(=O)c1nc(-c2cccc(-c3cc(F)ccc3OCC(F)(F)C(F)(F)F)c2)n[nH]1	1
118703	CCCC1C(CC)=CC(CC)=CN1c1ccccc1	1
33360	CCOC1Oc2ccc(OS(C)(=O)=O)cc2C1(C)C	1
16115	CN(C)C(=O)Nc1ccc(Oc2ccc(Cl)cc2)cc1	1
10345790	CN1C(=O)N(c2ccccc2Br)Cc2cnc(Nc3ccc4c(c3)OCC(CO)O4)nc21	1
10346	Cc1cc(O)c(C(C)(C)C)cc1C(C)(C)C	1
51040	COc1ccc(C(=O)CC(=O)c2ccc(C(C)(C)C)cc2)cc1	1
129491	O=C(CCCCCCCCc1cccnc1)N1CCC(C=C(c2ccccc2)c2ccccc2)CC1	1
83119	CC(C)(c1ccc(Oc2ccc(N)cc2)cc1)c1ccc(Oc2ccc(N)cc2)cc1	1
6620	Cc1cc(C(C)(C)c2ccc(O)c(C)c2)ccc1O	1
86211	CC(C)C1CCC(Cc2ccc(Cl)cc2)C1(O)Cn1cncn1	1
13059052	CC(C)(c1ccc(O)c(-c2ccccc2)c1)c1ccc(O)c(-c2ccccc2)c1	1
60196410	COCCOc1cc2cc(C(=O)NC3CCN(C(C)C)CC3)n(CC(=O)Nc3ccc(Cl)cn3)c2cn1	1
13450	CCNc1nc(NC(C)(C)C)nc(SC)n1	1
5282138	COCCOC(=O)C1=C(C)NC(C)=C(C(=O)OC/C=C/c2ccccc2)C1c1cccc([N+](=O)[O-])c1	1
11826859	C=CCOC(=O)C(C)(C)OC(=O)c1cc(-n2c(=O)cc(C(F)(F)F)n(C)c2=O)ccc1Cl	1
60785	O=S1(=O)c2cccc3cccc(c23)N1CCCN1CCN(c2ccc(F)cc2)CC1	1
60196322	CCC(=O)N(c1ccccc1)C1CCN(C(C)Cc2cccs2)CC1	1
4177	CC1COC2(c3ccccc3Cl)c3cc(Cl)ccc3NC(=O)CN12	1
28777	O=C1c2ccccc2C(=O)N1SC1CCCCC1	1
5354284	Cc1cc(=O)oc2cc(O)cc(O)c12	1
4890	O=C1CN=C(c2ccccc2)c2cc(Cl)ccc2N1CC1CC1	1
63009	CNC1CCC(c2ccc(Cl)c(Cl)c2)c2ccccc21	1
6336	CCCCC(C#N)(Cn1cncn1)c1ccc(Cl)cc1	1
65495	Clc1ccc(CSC(Cn2ccnc2)c2ccc(Cl)cc2Cl)cc1	1
123631	COc1cc2ncnc(Nc3ccc(F)c(Cl)c3)c2cc1OCCCN1CCOCC1	1
22601	O=[N+]([O-])c1ccc(/C=N/O)o1	1
62306	CC1COc2ccccc2N1C(=O)C(Cl)Cl	1
34468	CCN(CC)c1c([N+](=O)[O-])cc(C(F)(F)F)c(N)c1[N+](=O)[O-]	1
5757	CC12CCC3c4ccc(O)cc4CCC3C1CCC2O	1
19113	CNC(=O)Nc1ccc(Cl)c(Cl)c1	1
11764	O=[N+]([O-])c1cccc2cccc([N+](=O)[O-])c12	1
8411	COc1cc(-c2ccc(N)c(OC)c2)ccc1N	1
6624	CC(O)(c1ccc(Cl)cc1)c1ccc(Cl)cc1	1
2078	CCc1cccc(CC)c1N(COC)C(=O)CCl	1
65494	CCC(=O)N(c1ccccc1)C1(COC)CCN(CCc2cccs2)CC1	1
27189	CCN(CC)C(=O)C(C)Oc1cccc2ccccc12	1
5355079	Cc1c(Cl)c(=O)oc2cc(O)ccc12	1
6619	CC(C)(c1cc(Cl)c(O)c(Cl)c1)c1cc(Cl)c(O)c(Cl)c1	1
38884	CCCCc1c(C)nc(NCC)nc1OS(=O)(=O)N(C)C	1
2477	O=C1CC2(CCCC2)CC(=O)N1CCCCN1CCN(c2ncccn2)CC1	1
9861124	CNCc1cc(F)ccc1Oc1ccc(Cl)c(Cl)c1	1
31362	CC(C)CC(C)(O)C#CC(C)(O)CC(C)C	1
16722125	CC1(C)C(/C=C2/CCSC2=O)C1C(=O)OCc1coc(Cc2ccccc2)c1	1
5284558	COc1cc(C2c3cc4c(cc3C(OC3OC5COC(C)OC5C(O)C3O)C3COC(=O)C23)OCO4)cc(OC)c1O	1
8425	Oc1ccc(Cl)cc1Cc1ccccc1	1
700999	S=C(Nc1ccccc1)Nc1ccccc1	1
5391	CN1C(=O)C(O)N=C(c2ccccc2)c2cc(Cl)ccc21	1
7737	O=Nc1ccc(NO)cc1	1
10107	CCOP(=O)(OCC)O/C(=C/Cl)c1ccc(Cl)cc1Cl	1
1988	CCOCN(C(=O)CCl)c1c(C)cccc1CC	1
8442	CCCCCCCCS(=O)C(C)Cc1ccc2c(c1)OCO2	1
10522	CCOC(=O)C(O)(c1ccc(Cl)cc1)c1ccc(Cl)cc1	1
6733	CC(C)CC(=O)C1C(=O)c2ccccc2C1=O	1
43234	CCCC1COC(Cn2cncn2)(c2ccc(Cl)cc2Cl)O1	1
8155	CCCCCCCCCCCCCCCCCC[N+](C)(C)C	1
9866250	O=C(NO)C1(NS(=O)(=O)c2ccc(Oc3ccc(F)cc3)cc2)CCOCC1	1
68297	Nc1ccccc1Nc1ccccc1	1
91693	CCCC(Cn1cncn1)c1ccc(Cl)cc1Cl	1
60560	CCc1ccc(CCOc2ccc(CC3SC(=O)NC3=O)cc2)nc1	1
171660	N=C1N=C(N)c2cc3ccccc3cc21	1
727200	S=C(NC1CCCCC1)NC1CCCCC1	1
7112	Oc1ccc(-c2ccc(O)cc2)cc1	1
833466	C=CCc1cc(S(=O)(=O)c2ccc(O)c(CC=C)c2)ccc1O	1
53257735	CNS(=O)(=O)c1cc(C(=O)N2CCC(CCN3C4CCC3CC(n3c(C)nc5ccccc53)C4)(c3cccc(F)c3)CC2)c(Cl)cc1F	1
86210	CC1(C)CCC(Cc2ccc(Cl)cc2)C1(O)Cn1cncn1	1
29732	CC(C)Oc1cc(-n2nc(C(C)(C)C)oc2=O)c(Cl)cc1Cl	1
119193	CCCCCCOc1cc(C)c(O)c(C)c1C	1
81259	CC(C)CC(C)(c1ccc(O)cc1)c1ccc(O)cc1	1
27211	O=C1Cc2ccccc2N1c1c(Cl)cccc1Cl	1
5994	CC(=O)C1CCC2C3CCC4=CC(=O)CCC4(C)C3CCC12C	1
73665	CCCN(CCOc1c(Cl)cc(Cl)cc1Cl)C(=O)n1ccnc1	1
13745	COP(=O)(OC)O/C(=C/Cl)c1cc(Cl)c(Cl)cc1Cl	1
1548943	COc1cc(CNC(=O)CCCC/C=C/C(C)C)ccc1O	1
86171	CCC(Cc1ccccc1)(C(=O)c1ccc(N2CCOCC2)cc1)N(C)C	1
71027	O=CC=C(c1ccccc1)c1ccccc1	1
73864	Oc1ccc(C(c2ccc(O)cc2)(C(F)(F)F)C(F)(F)F)cc1	1
107377	CCCCC(CC)COC(=O)c1ccc(O)cc1	1
4420067	CCCCCCCCCCCSCC(=O)O	1
6014	CC(CN1c2ccccc2Sc2ccccc21)N(C)C	1
5392	COP(=S)(OC)Oc1ccc(Sc2ccc(OP(=S)(OC)OC)cc2)cc1	1
6439929	C/C=C1/C(=O)CC2C3CCC4=CC(=O)CCC4(C)C3CCC12C	1
10866	CCCCCCCCCCCC[N+](C)(C)CCOc1ccccc1	1
84677	Oc1ccc(C(=C(Cl)Cl)c2ccc(O)cc2)cc1	1
13218777	CC1C(c2ccc(Cl)cc2)SC(=O)N1C(=O)NC1CCCCC1	1
6610	CCC(C)(C)c1cc(O)c(C(C)(C)CC)cc1O	1
5702746	CCC(C)COC(=O)/C=C/c1ccc(/N=C/c2ccc(OC)cc2)cc1	1
71612	OCCOCCN1CCN(C(c2ccccc2)c2ccc(Cl)cc2)CC1	1
176879	COc1ccc(-c2ccccc2)cc1NNC(=O)OC(C)C	1
18391	CSc1ccc(O)cc1C	1
79717	Cc1cc(C(C)(C)c2cc(C)c(O)c(C)c2)cc(C)c1O	1
12932	CC(C)OP(=S)(OC(C)C)SCCNS(=O)(=O)c1ccccc1	1
91656	CC(C)(C)C(O)C(Oc1ccc(-c2ccccc2)cc1)n1cncn1	1
2723789	NNC(N)=S	1
299	O=C1C2(Cl)C3(Cl)C4(Cl)C(Cl)(Cl)C5(Cl)C3(Cl)C1(Cl)C5(Cl)C24Cl	1
16248	CNC(=O)Oc1cc(C)c(SC)c(C)c1	1
11107	c1cc(-c2ccncc2)ccn1	1
1483	Oc1c(Br)cc(Br)cc1Br	1
8227	CCCCC(CC)CN1C(=O)C2C3C=CC(C3)C2C1=O	1
3830	c1coc(CNc2ncnc3nc[nH]c23)c1	1
60196324	CCC(=O)N(c1ccccc1)C1CCN(CCc2cccs2)CC1	1
57363	CC(C)(C)NC(=O)C1CCC2C3CCC4NC(=O)C=CC4(C)C3CCC12C	1
7311	CC(C)(C)c1ccc(O)c(C(C)(C)C)c1	1
2540	CCOc1nc2cccc(C(=O)OC(C)OC(=O)OC3CCCCC3)c2n1Cc1ccc(-c2ccccc2-c2nn[nH]n2)cc1	1
6623	CC(C)(c1ccc(O)cc1)c1ccc(O)cc1	1
6166	CC12CCC(=O)C=C1CCC1C2CCC2(C)C(C(=O)CO)CCC12	1
170530	CC1=Nc2ccc3ccccc3c2C1(C)C	1
11742	CC(C)(c1ccccc1)c1ccc(O)cc1	1
5879	CC12CCC3C(CCC4CC(O)CCC43C)C1CCC2=O	1
156328	O=c1[nH]c2ccc(S(=O)CCN3CCC(Cc4ccc(F)cc4)CC3)cc2o1	1
25912	CON(C)C(=O)Nc1ccc(Br)c(Cl)c1	1
3610	CCCCCCc1ccc(O)cc1O	1
5991	C#CC1(O)CCC2C3CCc4cc(O)ccc4C3CCC21C	1
2662	Cc1ccc(-c2cc(C(F)(F)F)nn2-c2ccc(S(N)(=O)=O)cc2)cc1	1
9403	CC12CCC3c4ccc(O)cc4CCC3C1CCC2OC(=O)CCC1CCCC1	1
9869105	NC(=O)Cn1c(=O)cc(CCN2CCN(c3nccc4sccc34)CC2)c2ccc(F)cc21	1
39676	C=CC1(C)OC(=O)N(c2cc(Cl)cc(Cl)c2)C1=O	1
62389	c1ccc(CNc2ncnc3nc[nH]c23)cc1	1
2268	COP(=S)(OC)SCn1nnc2ccccc2c1=O	1
12942137	CCCCCCCCCCCCCCN(CCO)CCO	1
9954540	O=C(NC(c1ccccc1)C1CCCCN1)c1cccc(C(F)(F)F)c1Cl	1
53316393	NC(=O)N(O)C1C=CC(Oc2cccc(Oc3ccc(F)cc3)c2)C1	1
8755	CCCCCCCCCCCCCC[N+](C)(C)Cc1ccccc1	1
444212	O=C(O)/C=C(/CC(=O)O)C(=O)O	0
637566	CC(C)=CCC/C(C)=C/CO	0
4766	O=S1(=O)OC(c2ccc(O)cc2)(c2ccc(O)cc2)c2ccccc21	0
79472	Cc1cc(N)c2cc(NC(=O)Nc3ccc4nc(C)cc(N)c4c3)ccc2n1	0
10664	Cc1ncc(CO)c(CN)c1O	0
8739	NS(=O)(=O)c1ccc(C(=O)O)cc1	0
4904	OC(CCN1CCCCC1)(c1ccccc1)c1ccccc1	0
65708	O=C(O)CCc1nc2ccccc2[nH]1	0
439524	CC(C)CC(N)C(=O)O	0
667466	CN(C)CC/C=C1/c2ccccc2Sc2ccc(Cl)cc21	0
22576	CN(C)CCC=C1c2ccccc2C=Cc2ccccc21	0
546	O=C(O)CP(=O)(O)O	0
5694	Cc1cccc(Nc2cc(Cl)nc(SCC(=O)O)n2)c1C	0
4614	O=C(O)CCc1nc(-c2ccccc2)c(-c2ccccc2)o1	0
2266	O=C(O)CCCCCCCC(=O)O	0
2170	Clc1ccc2c(c1)C(N1CCNCC1)=Nc1ccccc1O2	0
180559	CC(C)NCC(O)COc1ccc(CC(N)=O)cc1	0
1727	Nc1ccncc1	0
2081	CC(N)C(=O)OC(C)(C)Cc1ccc(Cl)cc1	0
1989	CC(=O)c1ccc(S(=O)(=O)NC(=O)NC2CCCCC2)cc1	0
2130	NC12CC3CC(CC(C3)C1)C2	0
5283389	CCCCC/C=C/C/C=C/C/C=C/C/C=C/CCCC(=O)NCC(=O)O	0
6114	CC(=O)OC(C)C[N+](C)(C)C	0
1935	Nc1c2c(nc3ccccc13)CCCC2	0
135398513	Nc1nc2c(ncn2COCCO)c(=O)[nH]1	0
2244	CC(=O)Oc1ccccc1C(=O)O	0
71417	CCN(CC)CCNC(=O)c1ccc(NC(C)=O)cc1	0
2141	NCCCNCCSP(=O)(O)O	0
1986	CC(=O)Nc1nnc(S(N)(=O)=O)s1	0
2230	COC(=O)C1=CCCN(C)C1	0
657381	C[N+]1(C)C2CCC1CC(OC(=O)C(CO)c1ccccc1)C2	0
2734952	NN=C(N)N	0
12035	CC(=O)NC(CS)C(=O)O	0
16231	NC(N)=NC(=O)c1nc(Cl)c(N)nc1N	0
564	NCCCCCC(=O)O	0
11065	CN(C)CCC=C1c2ccccc2CCc2ccccc21	0
2157	CCCCc1oc2ccccc2c1C(=O)c1cc(I)c(OCCN(CC)CC)c(I)c1	0
2119	C=CCc1ccccc1OCC(O)CNC(C)C	0
2123	CN(C)c1nc(N(C)C)nc(N(C)C)n1	0
2145	CCC1(c2ccc(N)cc2)CCC(=O)NC1=O	0
2196	COc1ccc(C(=O)N2CCCC2=O)cc1	0
4768	CC(COc1ccccc1)N(CCCl)Cc1ccccc1	0
62884	CC(NC(C)(C)C)C(=O)c1cccc(Cl)c1	0
169743	CCN1CCc2nc(N)oc2CC1	0
6433334	CN(C)CCC(c1ccc(Br)cc1)c1ccccn1	0
2471	CCCCNc1cc(C(=O)O)cc(S(N)(=O)=O)c1Oc1ccccc1	0
11545	C[N+](C)(C)CC(=O)O	0
2284	NCC(CC(=O)O)c1ccc(Cl)cc1	0
2369	CC(C)NCC(O)COc1ccc(CCOCC2CC2)cc1	0
26964	NC(CO)C(=O)NNCc1ccc(O)c(O)c1O	0
2717	CN1C(=O)CCS(=O)(=O)C1c1ccc(Cl)cc1	0
2765	c1ccc(C2CC2)c(OCC2=NCCN2)c1	0
2708	O=C(O)CCCc1ccc(N(CCCl)CCCl)cc1	0
2763	CC(C)(Oc1ccc(C2CC2(Cl)Cl)cc1)C(=O)O	0
2578	O=NN(CCCl)C(=O)NCCCl	0
6241	Cn1c(=O)c2c(ncn2C)n(C)c1=O	0
22420	O=P1(N(CCCl)CCCl)NCCCO1	0
2727	CCCNC(=O)NS(=O)(=O)c1ccc(Cl)cc1	0
4211	Clc1ccc(C(c2ccccc2Cl)C(Cl)Cl)cc1	0
60196361	CN(C)CCC(c1ccc(Cl)cc1)c1ccccn1	0
2554	NC(=O)N1c2ccccc2C=Cc2ccccc21	0
60839	CCc1cccc(N(C)/C(N)=N/c2cccc3ccccc23)c1	0
5831	C[N+](C)(C)CCOC(N)=O	0
2733	O=c1[nH]c2cc(Cl)ccc2o1	0
2720	NS(=O)(=O)c1cc2c(cc1Cl)NC=NS2(=O)=O	0
5309446	Clc1ccc(Cn2c(CN3CCCC3)nc3ccccc32)cc1	0
11548	CC(C[N+](C)(C)C)OC(N)=O	0
1355	Clc1cccc(N2CCNCC2)c1	0
2812	Clc1ccccc1C(c1ccccc1)(c1ccccc1)n1ccnc1	0
2913	CN1CCC(=C2c3ccccc3C=Cc3ccccc32)CC1	0
4652	NC(Cc1ccc(Cl)cc1)C(=O)O	0
64927	CCN(CC)CCCC(C)Nc1ccnc2cc(Cl)ccc12	0
2796	CCOC(=O)C(C)(C)Oc1ccc(Cl)cc1	0
2801	CN(C)CCCN1c2ccccc2CCc2ccc(Cl)cc21	0
2726	CN(C)CCCN1c2ccccc2Sc2ccc(Cl)cc21	0
2762	CCn1nc(C(=O)O)c(=O)c2cc3c(cc21)OCO3	0
2576	CCCC(C)(COC(N)=O)COC(=O)NC(C)C	0
19379	CN(C)CCOC(=O)COc1ccc(Cl)cc1	0
2910	NS(=O)(=O)c1cc2c(cc1Cl)NC(C1CC3C=CC1C3)NS2(=O)=O	0
57004	NCCCC(N)(C(=O)O)C(F)F	0
36811	CC(CCc1ccc(O)cc1)NCCc1ccc(O)c(O)c1	0
10921	C[N+](C)(C)CCCCCCCCCC[N+](C)(C)C	0
3100	CN(C)CCOC(c1ccccc1)c1ccccc1	0
65327	CNCCCN1c2ccccc2CCc2ccccc21	0
3114	CC(C)N(CCC(C(N)=O)(c1ccccc1)c1ccccn1)C(C)C	0
3053	O=C(O)CN(CCN(CC(=O)O)CC(=O)O)CCN(CC(=O)O)CC(=O)O	0
3058739	CCCCCCCCCCCCCCCC(O)C(N)CO	0
3042	CCN(CC)CCOC(=O)C1(C2CCCCC2)CCCCC1	0
135408763	Nc1cc(=O)[nH]c(N)n1	0
4943	CC(C)c1cccc(C(C)C)c1O	0
9363	CCN(CC)C(=O)c1ccc(O)c(OC)c1	0
3308	CCc1cccc2c3c([nH]c12)C(CC)(CC(=O)O)OCC3	0
53708	CSc1ccc(C(=O)c2[nH]c(=O)[nH]c2C)cc1	0
37274	CCOC(=O)c1cnc2c(cnn2CC)c1NN=C(C)C	0
65326	CNC(C)C(O)c1ccccc1	0
8307	CC[N+](C)(C)c1cccc(O)c1	0
72016	CCC1(C2=NCCN2)Cc2ccccc2O1	0
6207	O=C(O)CN(CCOCCOCCN(CC(=O)O)CC(=O)O)CC(=O)O	0
441411	CNCC(O)c1ccc(O)c(O)c1	0
3291	CCC1(C)CC(=O)NC1=O	0
3331	NC(=O)OCC(COC(N)=O)c1ccccc1	0
5702161	CC(Cc1ccc(O)cc1)NCC(O)c1cc(O)cc(O)c1	0
3372	OCCN1CCN(CCCN2c3ccccc3Sc3ccc(C(F)(F)F)cc32)CC1	0
3339	CC(C)OC(=O)C(C)(C)Oc1ccc(C(=O)c2ccc(Cl)cc2)cc1	0
68626	O=C1NCC2(CCN(CCc3ccccc3)CC2)O1	0
3373	CCOC(=O)c1ncn2c1CN(C)C(=O)c1cc(F)ccc1-2	0
3385	O=c1[nH]cc(F)c(=O)[nH]1	0
3356	O=C(NCC1CCCCN1)c1cc(OCC(F)(F)F)ccc1OCC(F)(F)F	0
3341	Oc1ccc(C2CNCCc3c2cc(O)c(O)c3Cl)cc1	0
6435335	CCOC(=O)Nc1ccc(NCc2ccc(F)cc2)nc1N	0
63002	CC(C)(C(=O)O)c1ccc(C(O)CCCN2CCC(C(O)(c3ccccc3)c3ccccc3)CC2)cc1	0
3333	CCOC(=O)C1=C(C)NC(C)=C(C(=O)OC)C1c1cccc(Cl)c1Cl	0
3478	Cc1cnc(C(=O)NCCc2ccc(S(=O)(=O)NC(=O)NC3CCCCC3)cc2)cn1	0
3446	NCC1(CC(=O)O)CCCCC1	0
3488	COc1ccc(Cl)cc1C(=O)NCCc1ccc(S(=O)(=O)NC(=O)NC2CCCCC2)cc1	0
71401	NC(N)=NC(=O)Cc1c(Cl)cccc1Cl	0
135398740	Nc1nc2c(ncn2COC(CO)CO)c(=O)[nH]1	0
6172	CC[N+](CC)(CC)CCOc1cccc(OCC[N+](CC)(CC)CC)c1OCC[N+](CC)(CC)CC	0
3604	C[N+](C)(C)CCCCCC[N+](C)(C)C	0
5702293	Nc1c2c(nc3ccccc13)CCCC2O	0
3639	NS(=O)(=O)c1cc2c(cc1Cl)NCNS2(=O)=O	0
774	NCCc1cnc[nH]1	0
3657	NC(=O)NO	0
785	Oc1ccc(O)cc1	0
3672	CC(C)Cc1ccc(C(C)C(=O)O)cc1	0
3671	CC(C)C(=O)c1c(C(C)C)nn2ccccc12	0
3779	CC(C)NCC(O)c1ccc(O)c(O)c1	0
3715	COc1ccc2c(c1)c(CC(=O)O)c(C)n2C(=O)c1ccc(Cl)cc1	0
3696	CN(C)CCCN1c2ccccc2CCc2ccccc21	0
5702132	CC(C)NNC(=O)c1ccncc1	0
133621	CCn1ccnc1CC1COc2ccccc2O1	0
3825	CC(C(=O)O)c1cccc(C(=O)c2ccccc2)c1	0
3827	CN1CCC(=C2c3ccccc3CC(=O)c3sccc32)CC1	0
3932	O=C1N(c2ccccc2)c2ccccc2C1(Cc1ccncc1)Cc1ccncc1	0
68624	CCn1cc(C(=O)O)c(=O)c2cc(F)c(N3CCNC(C)C3)c(F)c21	0
3878	Nc1nnc(-c2cccc(Cl)c2Cl)c(N)n1	0
39562	O=C(O)c1nn(Cc2ccc(Cl)cc2Cl)c2ccccc12	0
3676	CCN(CC)CC(=O)Nc1c(C)cccc1C	0
4922	CCCN(CCC)C(=O)C(CCC(=O)O)NC(=O)c1ccccc1	0
4168	CCN(CC)CCNC(=O)c1cc(Cl)c(N)cc1OC	0
11957593	Cc1cn[nH]c1	0
4122	COC(=O)Nc1nc2ccc(C(=O)c3cccs3)cc2[nH]1	0
4810	COc1nc(C)nc(Cl)c1NC1=NCCN1	0
441333	CC(C)NCC(O)c1cc(O)cc(O)c1	0
4184	CN1CCN2c3ccccc3Cc3ccccc3C2C1	0
21467	Cc1cccc(C)c1OCC(C)N	0
5353788	CCO/C(O)=N/c1c[n+](N2CCOCC2)no1	0
4201	N=c1nc(N2CCCCC2)cc(N)n1O	0
4197	Cc1[nH]c(=O)c(C#N)cc1-c1ccncc1	0
6420039	CC(=O)Oc1cc(C(C)C)c(OCCN(C)C)cc1C	0
896	COc1ccc2[nH]cc(CCNC(C)=O)c2c1	0
119442	COc1ccc(CCN(C)CCCC(C#N)(c2cc(OC)c(OC)c(OC)c2)C(C)C)cc1OC	0
9082	NCCS	0
441350	CC(N)(Cc1ccc(O)cc1)C(=O)O	0
4032	CNC1(C)C2CCC(C2)C1(C)C	0
8667	CN(C)CCN(Cc1cccs1)c1ccccn1	0
4054	CC12CC3CC(C)(C1)CC(N)(C3)C2	0
4011	CNCCCC12CCC(c3ccccc31)c1ccccc12	0
4507	CCOC(=O)C1=C(C)NC(C)=C(C(=O)OC)C1c1cccc([N+](=O)[O-])c1	0
4497	COCCOC(=O)C1=C(C)NC(C)=C(C(=O)OC(C)C)C1c1cccc([N+](=O)[O-])c1	0
4500	CNCCC(Oc1ccccc1OC)c1ccccc1	0
4567	CC(CCc1ccccc1)NC(C)C(O)c1ccc(O)cc1	0
4488	O=C(O)c1cccnc1Nc1cccc(C(F)(F)F)c1	0
4495	CS(=O)(=O)Nc1ccc([N+](=O)[O-])cc1Oc1ccccc1	0
4472	O=C(CCNNC(=O)c1ccncc1)NCc1ccccc1	0
5358907	CN1Cc2c(N)cccc2C(c2ccccc2)C1	0
8246	CN(C)C(=O)Oc1cccc([N+](C)(C)C)c1	0
4485	COC(=O)C1=C(C)NC(C)=C(C(=O)OC)C1c1ccccc1[N+](=O)[O-]	0
39214	Cc1ncc(CNC(=O)N(CCCl)N=O)c(N)n1	0
11957654	CN1CCN(C2Cc3ccccc3Sc3ccc(Cl)cc32)CC1	0
4581	NCC(O)c1ccc(O)cc1	0
4628	CCn1cc(C(=O)O)c(=O)c2cc3c(cc21)OCO3	0
4636	Cc1cc(C(C)(C)C)c(O)c(C)c1CC1=NCCN1	0
83823	Cc1ccccc1C(OCCN(C)C)c1ccccc1	0
4583	CC1COc2c(N3CCN(C)CC3)c(F)cc3c(=O)c(C(=O)O)cn1c23	0
4615	O=c1[nH]c2ccccc2n1CCCN1CCN(C(c2ccccc2)c2ccccc2)CC1	0
4828	CC(C)NCC(O)COc1cccc2[nH]ccc12	0
4671	CCCCCCCCCCCCCCCC(=O)NCCO	0
21138	CC(C)NCC(O)COc1cccc2ccccc12	0
65341	CCCC(C(=O)OCCN(CC)CC)(c1ccccc1)c1ccccc1	0
4740	CC(=O)CCCCn1c(=O)c2c(ncn2C)n(C)c1=O	0
40632	Cc1ccc(=O)n(-c2ccccc2)c1	0
4891	O=C(C1CCCCC1)N1CC(=O)N2CCc3ccccc3C2C1	0
4932	CCCNCC(O)COc1ccccc1C(=O)CCc1ccccc1	0
4843	NC(=O)CN1CCCC1=O	0
4992	COc1ccc(CN(CCN(C)C)c2ccccn2)cc1	0
54676228	CN1C(C(=O)Nc2ccccn2)=C(O)c2ccccc2S1(=O)=O	0
4748	OCCN1CCN(CCCN2c3ccccc3Sc3ccc(Cl)cc32)CC1	0
5887	CN(C)CCCN1c2ccccc2Sc2ccccc21	0
25150753	CN(C)CCC(c1ccccc1)c1ccccn1	0
1046	NC(=O)c1cnccn1	0
4909	CCC1(c2ccccc2)C(=O)NCNC1=O	0
4848	CN1CCN(CC(=O)N2c3ccccc3C(=O)Nc3cccnc32)CC1	0
24351	CCC(=O)c1ccc2c(c1)N(CCCN(C)C)c1ccccc1S2	0
9373	C#CCN(C)Cc1ccccc1	0
71484	C=Cc1c(C)c2cc3[nH]c(cc4nc(cc5nc(cc1[nH]2)C(C)=C5CCC(=O)O)C(CCC(=O)O)=C4C)c(C)c3C=C	0
4781	CCCCC1C(=O)N(c2ccccc2)N(c2ccccc2)C1=O	0
6603149	CNCCCC1c2ccccc2C=Cc2ccccc21	0
9279	CC(C)[N+](C)(CCOC(=O)C1c2ccccc2Oc2ccccc21)C(C)C	0
5281032	CN1CCN(CCCN2c3ccccc3Sc3ccc(Cl)cc32)CC1	0
4850	c1cnc(N2CCN(Cc3ccc4c(c3)OCO4)CC2)nc1	0
4913	CCN(CC)CCNC(=O)c1ccc(N)cc1	0
92163	CCCNC(C)C(=O)Nc1ccccc1C	0
4938	CCCn1cnc2c1c(=O)n(CCCCC(C)=O)c(=O)n2C	0
7550	CN(C)C(=O)Oc1ccc[n+](C)c1	0
5795	CCN(CC)CCOC(=O)c1ccc(N)cc1	0
5284452	O=c1c(O)c(-c2ccc(O)c(O)c2)oc2cc(O)cc(O)c12	0
3001055	CN/C(=C/[N+](=O)[O-])NCCSCc1ccc(CN(C)C)o1	0
68712	C1COC(NC(C2CC2)C2CC2)=N1	0
5095	CCCN(CCC)CCc1cccc2c1CC(=O)N2	0
56959	COc1ccccc1OCC(O)CN1CCN(CC(=O)Nc2c(C)cccc2C)CC1	0
5092	COc1ccc(C2CNC(=O)C2)cc1OC1CCCC1	0
9899402	COc1ccccc1N1CCNCC1	0
7172	CNCC(O)c1ccc(O)cc1	0
5335	Nc1ccc(S(=O)(=O)Nc2ccnn2-c2ccccc2)cc1	0
5472495	CC1=C(CC(=O)O)c2cc(F)ccc2/C1=C\c1ccc(S(C)(=O)=O)cc1	0
131746	NC1CCN(c2cccc(Cl)n2)CC1	0
72124	C/N=C(\NC#N)Nc1ccc(C2=NNC(=O)CC2C)cc1	0
2083	CC(C)(C)NCC(O)c1ccc(O)c(CO)c1	0
688272	CCN1CCCC1CNC(=O)c1cc(S(N)(=O)=O)ccc1OC	0
1548887	CC1=C(CC(=O)O)c2cc(F)ccc2/C1=C\c1ccc(S(C)=O)cc1	0
22475	C[N+](C)(C)CCOC(=O)CCC(=O)OCC[N+](C)(C)C	0
11647992	O=C(CCCN1CCC(O)(c2cccc(C(F)(F)F)c2)CC1)c1ccc(F)cc1	0
5387	Cc1scc2c1N(C(=O)CN1CCN(C)CC1)c1ccccc1NC2=O	0
5426	O=C1CCC(N2C(=O)c3ccccc3C2=O)C(=O)N1	0
5702214	CCN(CC)CCNC(=O)c1cc(S(C)(=O)=O)ccc1OC	0
1123	NCCS(=O)(=O)O	0
5505	CCCCNC(=O)NS(=O)(=O)c1ccc(C)cc1	0
5946	CC[N+](CC)(CC)CC	0
5503	Cc1ccc(S(=O)(=O)NC(=O)NN2CCCCCC2)cc1	0
441334	CC(C)(C)NCC(O)c1cc(O)cc(O)c1	0
5610	NCCc1ccc(O)cc1	0
5282318	CC(CN(C)C)CN1c2ccccc2CCc2ccccc21	0
5546	Nc1nc(N)c2nc(-c3ccccc3)c(N)nc2n1	0
10648	c1ccc2c(c1)CCCC2C1=NCCN1	0
5429	Cn1cnc2c1c(=O)[nH]c(=O)n2C	0
44383	COc1cc2nc(N3CCN(C(=O)C4CCCO4)CC3)nc(N)c2cc1OC	0
864	O=C(O)CCCCC1CCSS1	0
5702285	CC(C)(C)NCC(O)c1ccccc1Cl	0
62935	O=c1n(CCCN2CCN(c3cccc(Cl)c3)CC2)nc2ccccn12	0
2052	N#CC(C#N)=Cc1ccc(O)c(O)c1	0
1359	FC(F)(F)c1ccccc1-n1ccnc1	0
5578	COc1cc(Cc2cnc(N)nc2N)cc(OC)c1OC	0
671690	CN1C2CCC1CC(OC(=O)c1cc(Cl)cc(Cl)c1)C2	0
5452	CSc1ccc2c(c1)N(CCC1CCCCN1C)c1ccccc1S2	0
5405	CC(C)(C)c1ccc(C(O)CCCN2CCC(C(O)(c3ccccc3)c3ccccc3)CC2)cc1	0
5593	CCN(Cc1ccncc1)C(=O)C(CO)c1ccccc1	0
167980	COc1ccccc1N1CCN(CCCNc2cc(=O)n(C)c(=O)n2C)CC1	0
2435	Brc1c(NC2=NCCN2)ccc2nccnc12	0
2998	CCCCCCCCC(=O)NCc1ccc(O)c(OC)c1	0
5707	Cc1cccc(C)c1NC1=NCCCS1	0
5282386	Cc1cc(C(C)(C)C)cc(C)c1CC1=NCCN1	0
5763	CCN(CC)CCOC(=O)C(c1ccccc1)c1ccccc1	0
657298	CCCc1cc(=O)[nH]c(=S)[nH]1	0
5883	CC[N+](C)(CC)CCOC(=O)C1c2ccccc2Oc2ccccc21	0
3440	NS(=O)(=O)c1cc(C(=O)O)c(NCc2ccco2)cc1Cl	0
4174	CC(C)(C(=O)c1cccnc1)c1cccnc1	0
3767	NNC(=O)c1ccncc1	0
9552079	N/C(=N/C(N)=N/CCCCCC/N=C(N)/N=C(\N)Nc1ccc(Cl)cc1)Nc1ccc(Cl)cc1	0
4911	CCCN(CCC)S(=O)(=O)c1ccc(C(=O)O)cc1	0
5342	O=C1C(CCS(=O)c2ccccc2)C(=O)N(c2ccccc2)N1c1ccccc1	0
6009	Cc1c(N(C)C)c(=O)n(-c2ccccc2)n1C	0
1054	Cc1ncc(CO)c(CO)c1O	0
135398658	Nc1nc2ncc(CNc3ccc(C(=O)NC(CCC(=O)O)C(=O)O)cc3)nc2c(=O)[nH]1	0
938	O=C(O)c1cccnc1	0
6048	c1ccc(CC2=NCCN2)cc1	0
60196261	NC(N)=NCCN1CCCCCCC1	0
2206	Cc1cc(=O)n(-c2ccccc2)n1C	0
4044	Cc1cccc(Nc2ccccc2C(=O)O)c1C	0
2148	Nc1ccc(C(=O)NCC(=O)O)cc1	0
6103	Nc1nc2cc(Cl)ccc2o1	0
4754	CCOc1ccc(NC(C)=O)cc1	0
6126	C[N+]1(C)CCC(=C(c2ccccc2)c2ccccc2)CC1	0
5333	Nc1ccc(S(N)(=O)=O)cc1	0
6234	NC1CONC1=O	0
3775	CC(C)[N+](C)(CCC(C(N)=O)(c1ccccc1)c1ccccc1)C(C)C	0
5340	Nc1ccc(S(=O)(=O)Nc2nccs2)cc1	0
5775	Cc1ccc(N(CC2=NCCN2)c2cccc(O)c2)cc1	0
4994	CCC1(CC)C(=O)C=CNC1=O	0
2955	Nc1ccc(S(=O)(=O)c2ccc(N)cc2)cc1	0
6634	Nc1ccc(S(=O)(=O)Nc2ccc(Cl)nn2)cc1	0
5330	COc1ccc(NS(=O)(=O)c2ccc(N)cc2)nn1	0
3828	COc1c2occc2c(OC)c2c(=O)cc(C)oc12	0
2151	Cc1c(N)c(=O)n(-c2ccccc2)n1C	0
4760	O=C1c2ccccc2C(=O)C1c1ccccc1	0
4806	O=C(O)c1ccccc1C(=O)Nc1ccc(S(=O)(=O)Nc2nccs2)cc1	0
3025	CCCCOc1cc(C(=O)NCCN(CC)CC)c2ccccc2n1	0
4075	Nc1ccc(O)c(C(=O)O)c1	0
5280567	Cc1cc(=O)oc2cc(O)ccc12	0
2343	NS(=O)(=O)c1cc2c(cc1Cl)NC(CSCc1ccccc1)=NS2(=O)=O	0
2337	CCOC(=O)c1ccc(N)cc1	0
1983	CC(=O)Nc1ccc(O)cc1	0
15723	OC(c1ccccc1)(c1ccccc1)C1CCNCC1	0
5315	O=C(O)CCC(=O)Nc1ccc(S(=O)(=O)Nc2nccs2)cc1	0
5104	O=[N+]([O-])c1cc([As](=O)(O)O)ccc1O	0
8480	NC(=O)Nc1ccc([As](=O)(O)O)cc1	0
5323	COc1cc(NS(=O)(=O)c2ccc(N)cc2)nc(OC)n1	0
4621	CN(C(=O)CN(CCO)CC(=O)N(C)C(C)(C)Cc1ccccc1)C(C)(C)Cc1ccccc1	0
5344	Cc1noc(NS(=O)(=O)c2ccc(N)cc2)c1C	0
5319	Nc1ccc(S(=O)(=O)NC(=O)c2ccccc2)cc1	0
5325	Cc1ccnc(NS(=O)(=O)c2ccc(N)cc2)n1	0
8569	COc1ccc(C(=O)c2ccccc2O)c(O)c1	0
66063	CN1CCC(OC(c2ccccc2)c2ccccc2)CC1	0
65464	CN(C)CCCOc1nn(Cc2ccccc2)c2ccccc12	0
3647	NS(=O)(=O)c1cc2c(cc1C(F)(F)F)NCNS2(=O)=O	0
67313	NCc1ccc(S(N)(=O)=O)cc1	0
5328	Cc1nnc(NS(=O)(=O)c2ccc(N)cc2)s1	0
5336	Nc1ccc(S(=O)(=O)Nc2ccccn2)cc1	0
2480	CCCCN(CCCC)CCCOC(=O)c1ccc(N)cc1	0
4114	COc1c2occc2cc2ccc(=O)oc12	0
67533	CN1CCN(C(c2ccccc2)c2ccccc2)CC1	0
9703	CNNCc1ccc(C(=O)NC(C)C)cc1	0
4173	Cc1ncc([N+](=O)[O-])n1CCO	0
1892	Cn1c(=O)c2c(ncn2CCO)n(C)c1=O	0
3371	O=C(O)c1ccccc1Nc1cccc(C(F)(F)F)c1	0
2761171	CCc1cc(C(N)=S)ccn1	0
11957635	c1ccc2cc(CC3=NCCN3)ccc2c1	0
11391	N=C(N)N1CCc2ccccc2C1	0
3739	O=C(CCCCC(=O)Nc1c(I)cc(I)c(C(=O)O)c1I)Nc1c(I)cc(I)c(C(=O)O)c1I	0
73957	CCCCOc1ccc(OCCCN2CCOCC2)cc1	0
5326	COc1cnc(NS(=O)(=O)c2ccc(N)cc2)nc1	0
3081	CC1(C)OC(=O)NC1=O	0
164739	CC(N)C(O)c1ccc(O)c(O)c1	0
2797	CC(C)(Oc1ccc(Cl)cc1)C(=O)O	0
101925	CCCNC(C)(C)COC(=O)c1ccccc1	0
4165	Cc1cc2c(cc1S(N)(=O)=O)S(=O)(=O)CCC2	0
14219	CN(C)C(=N)N=C(N)N	0
70912	CC(=O)NC(CC(C)C)C(=O)O	0
71611	CNC(C)(C)Cc1ccccc1	0
5332	COc1cc(NS(=O)(=O)c2ccc(N)cc2)ncn1	0
15443	O=C(CCCN1CCN(c2ccccn2)CC1)c1ccc(F)cc1	0
3366	Nc1[nH]c(=O)ncc1F	0
4487	Cc1c(NC(=O)c2cccnc2)c(=O)n(-c2ccccc2)n1C	0
5510	Cc1cccc(N(C)C(=S)Oc2ccc3ccccc3c2)c1	0
2466	CCCCOc1ccc(CC(=O)NO)cc1	0
17134	COc1ncnc(NS(=O)(=O)c2ccc(N)cc2)c1OC	0
17275	c1ccc(CN(CC2=NCCN2)c2ccccc2)cc1	0
9883104	CCCCc1cc2ccccc2c(OCCN(C)C)n1	0
76621	N=C(N=C(N)N)N1CCOCC1	0
3055	OC(CCCN1CCCCC1)(c1ccccc1)c1ccccc1	0
3083802	CCN(CC)CCNC(=O)COc1ccc(OC)cc1	0
6420038	CC(=O)c1ccc2c(c1)N(CCCN(C)C)c1ccccc1S2	0
441345	Cc1c(-c2ccccc2)oc2c(C(=O)OCCN3CCCCC3)cccc2c1=O	0
19529	CN(C(=O)C(Cl)Cl)c1ccc(OC(=O)c2ccco2)cc1	0
19604	CCOC(=O)NNc1nncc2ccccc12	0
19675	CC(=O)c1ccc2c(c1)N(CCCN1CCC(CCO)CC1)c1ccccc1S2	0
2446	CCN(CC)CCNC(=O)c1cc(Br)c(N)cc1OC	0
3332	O=C(O)Cc1ccc(-c2ccccc2)cc1	0
6419942	COc1c2c(cc3c1OCO3)CCN(C)C2	0
6420040	CCCCOc1cc(C(=O)OCCN(CC)CC)ccc1N	0
3418	O=C(O)c1ccccc1OP(=O)(O)O	0
80311	CN(C)CCN(Cc1ccc(Cl)cc1)c1ccccn1	0
5094	Cn1c([N+](=O)[O-])cnc1COC(N)=O	0
2448	O=C(CCCN1CCC(O)(c2ccc(Br)cc2)CC1)c1ccc(F)cc1	0
83201	COc1ccc(CN2CCNCC2)c(OC)c1OC	0
5702167	CN1CCC(=C2c3ccccc3Sc3ccccc32)CC1	0
610479	Cc1c(Cl)cccc1Nc1ccccc1C(=O)O	0
5281069	CN1CCCC1CCOC(C)(c1ccccc1)c1ccc(Cl)cc1	0
5531	CCN(CC)c1cc(C)nc2ncnn12	0
5037	Cc1c(NC(C)C)c(=O)n(-c2ccccc2)n1C	0
3242	COc1cc(C)nc(-n2nc(C)cc2OC)n1	0
4893	COc1cc2nc(N3CCN(C(=O)c4ccco4)CC3)nc(N)c2cc1OC	0
5479	CCS(=O)(=O)CCn1c([N+](=O)[O-])cnc1C	0
4855	CCn1cc(C(=O)O)c(=O)c2cnc(N3CCCC3)nc21	0
23681059	COc1ccc2cc(C(C)C(=O)O)ccc2c1	0
31072	CCOC(=O)n1ccn(C)c1=S	0
2320	C/C(=C(\CCOP(=O)(O)O)SC(=O)c1ccccc1)N(C=O)Cc1cnc(C)nc1N	0
3059	O=C(O)c1cc(-c2ccc(F)cc2F)ccc1O	0
3276	O=C(Cn1ccnc1[N+](=O)[O-])NCCO	0
4912	CC(C)(Sc1cc(C(C)(C)C)c(O)c(C(C)(C)C)c1)Sc1cc(C(C)(C)C)c(O)c(C(C)(C)C)c1	0
3463	Cc1ccc(C)c(OCCCC(C)(C)C(=O)O)c1	0
33254	Cc1cc(-c2ccccc2)nnc1NCCN1CCOCC1	0
33624	CC(C)(C)NCC(O)COc1nsnc1N1CCOCC1	0
5362	CCCCC1(COC(=O)CCC(=O)O)C(=O)N(c2ccccc2)N(c2ccccc2)C1=O	0
5284409	CC(C)(C)NCC(O)COc1cccc2c1CCCC2=O	0
4030	COC(=O)Nc1nc2ccc(C(=O)c3ccccc3)cc2[nH]1	0
34632	CCOC(=O)Nc1ccc2c(c1)N(C(=O)CCN1CCOCC1)c1ccccc1S2	0
54677972	Cc1cc(NC(=O)C2=C(O)c3ccccc3S(=O)(=O)N2C)no1	0
6420013	COc1cc(OC)c(C(=O)CCCN2CCCC2)c(OC)c1	0
3335	O=C(O)CCC(=O)c1ccc(-c2ccccc2)cc1	0
39042	CC(C)(Oc1ccc(CCNC(=O)c2ccc(Cl)cc2)cc1)C(=O)O	0
3334	COC(=O)Nc1nc2ccc(Sc3ccccc3)cc2[nH]1	0
4831	CCn1cc(C(=O)O)c(=O)c2cnc(N3CCNCC3)nc21	0
1981	COc1ccc2c(c1)c(CC(=O)OCC(=O)O)c(C)n2C(=O)c1ccc(Cl)cc1	0
5472	Clc1ccccc1CN1CCc2sccc2C1	0
4849	NS(=O)(=O)c1cc(C(=O)O)cc(N2CCCC2)c1Oc1ccccc1	0
41781	Cc1cccc(Nc2ccncc2S(=O)(=O)NC(=O)NC(C)C)c1	0
54677971	CN1C(C(=O)Nc2ccccn2)=C(O)c2sccc2S1(=O)=O	0
65492	CC(O)C(=O)Nc1c(I)c(C(=O)NC(CO)CO)c(I)c(C(=O)NC(CO)CO)c1I	0
43231	Nc1cc(C(Cl)=C(Cl)Cl)c(S(N)(=O)=O)cc1S(N)(=O)=O	0
3698	Nc1cc(-c2ccncc2)c[nH]c1=O	0
170344	CCc1cccc(CC)c1NC(=O)CN(CC(=O)O)CC(=O)O	0
4539	CCn1cc(C(=O)O)c(=O)c2cc(F)c(N3CCNCC3)cc21	0
4594	COc1ccc2nc(S(=O)Cc3ncc(C)c(OC)c3C)[nH]c2c1	0
3229	CCn1cc(C(=O)O)c(=O)c2cc(F)c(N3CCNCC3)nc21	0
4513	CN/C(=C/[N+](=O)[O-])NCCSCc1csc(CN(C)C)n1	0
54117	CC1C(NC(=O)/C(=N/OC(C)(C)C(=O)O)c2csc(N)n2)C(=O)N1S(=O)(=O)O	0
6420010	COc1cc(N)c(Cl)cc1C(=O)NC1CCN(Cc2ccccc2)CC1	0
55397	CCCN1CCCC2Cc3[nH]ncc3CC21	0
71771	O=C(O)COC(=O)Cc1ccccc1Nc1c(Cl)cccc1Cl	0
62999	O=C(O)c1cn(C2CC2)c2cc(N3CCNCC3)c(F)cc2c1=O	0
3476	CCC1=C(C)CN(C(=O)NCCc2ccc(S(=O)(=O)NC(=O)NC3CCC(C)CC3)cc2)C1=O	0
517321	CCCOc1ccc(C(=O)OCCN(CC)CC)cc1N	0
16051987	NCCc1ccn[nH]1	0
5281855	O=c1oc2c(O)c(O)cc3c(=O)oc4c(O)c(O)cc1c4c23	0
28693	CN1CC(CNC(=O)OCc2ccccc2)CC2c3cccc4c3c(cn4C)CC21	0
8226	CCC(CO)NC(=O)C1C=C2c3cccc4[nH]cc(c34)CC2N(C)C1	0
34040	COC12CC(COC(=O)c3cncc(Br)c3)CN(C)C1Cc1cn(C)c3cccc2c13	0
54704426	CN(C)C1C(=O)C(C(N)=O)=C(O)C2(O)C(=O)C3=C(O)c4c(O)cccc4C(C)(O)C3CC12	0
3840	O=c1cc(CO)occ1O	0
656743	COc1ccc2c(c1OC)C(=O)OC2C1c2cc3c(cc2CCN1C)OCO3	0
72276	Oc1cc(O)c2c(c1)OC(c1ccc(O)c(O)c1)C(O)C2	0
64740	CNC1C(O)C(NC)C2OC3(O)C(=O)CC(C)OC3OC2C1O	0
47812	CCCN1CC(CSC)CC2c3cccc4[nH]cc(c34)CC21	0
10531	CN1CC(C(=O)NC2(C)OC3(O)C4CCCN4C(=O)C(Cc4ccccc4)N3C2=O)CC2c3cccc4[nH]cc(c34)CC21	0
6271	CCC(=O)c1ccc(O)cc1	0
3182	Cn1c(=O)c2c(ncn2CC(O)CO)n(C)c1=O	0
941361	Fc1ccc(C(c2ccc(F)cc2)N2CCN(C/C=C/c3ccccc3)CC2)cc1	0
5443	O=C(O)c1ccccc1S	0
5258	O=C(O)CCCc1ccccc1	0
2153	Cn1c(=O)c2[nH]cnc2n(C)c1=O	0
4977	CC(O)Cn1cnc2c1c(=O)n(C)c(=O)n2C	0
3969	CCCc1c(OCCCCc2nn[nH]n2)ccc(C(C)=O)c1O	0
6060	CC(=O)OCC[N+](C)(C)C	0
197066	CN(C)CCN(Cc1ccccc1)c1ccccn1	0
71188	CCN1CCN(c2cc3c(cc2F)c(=O)c(C(=O)O)cn3C2CC2)CC1	0
19004	C[N+]12CCC(CC1)C(OC(=O)C(O)(c1ccccc1)c1ccccc1)C2	0
3702	CC1Cc2ccccc2N1NC(=O)c1ccc(Cl)c(S(N)(=O)=O)c1	0
4421	CCn1cc(C(=O)O)c(=O)c2ccc(C)nc21	0
207841	OC(CCN1CCCC1)(c1ccccc1)C1CCCCC1	0
1547484	C(=C/c1ccccc1)\CN1CCN(C(c2ccccc2)c2ccccc2)CC1	0
2315	NS(=O)(=O)c1cc2c(cc1C(F)(F)F)NC(Cc1ccccc1)NS2(=O)=O	0
657306	CC[N+]1(C)CCCC(OC(=O)C(O)(c2ccccc2)c2ccccc2)C1	0
443955	CCOC(=O)C1=CC2(CC)CCCN3CCc4c(n1c1ccccc41)C32	0
66061	CN1CCCN=C1COC(=O)C(O)(c1ccccc1)C1CCCCC1	0
3374	CC1CCc2cc(F)cc3c(=O)c(C(=O)O)cn1c23	0
22162	CN(C)CCOC(=O)C(c1ccccc1)C1(O)CCCC1	0
441307	CCCC(=O)Nc1ccc(OCC(O)CNC(C)C)c(C(C)=O)c1	0
4021	CC1=NN(c2ccccc2)C(=O)C1	0
8593	O=C(O)c1cc(-c2ccccc2)nc2ccccc12	0
3169	OCC(O)CN1CCN(c2ccccc2)CC1	0
5324	NC(N)=NS(=O)(=O)c1ccc(N)cc1	0
5853	COP(=O)(OC)C(O)C(Cl)(Cl)Cl	0
4622	CCCOc1ccc2nc(NC(=O)OC)[nH]c2c1	0
